# Heterologous engineering of receptors using OrthoRep (HERO) for directed evolution of GPCRs in yeast

**DOI:** 10.64898/2026.09.30.755785

**Authors:** Christien B. Dykstra, Bjorn D.M. Bean, Olivier Rousseau, Flavia Araujo, Dima Masoud, Chang C. Liu, Malcolm Whiteway, Vincent J.J. Martin

## Abstract

Engineering G protein-coupled receptors (GPCRs) for biosensing applications remains challenging due to structural and functional constraints when such proteins are expressed in a heterologous host. OrthoRep offers the continuous accumulation and selection of signal-enhancing mutations in yeast, yet it has not been applied to GPCR evolution. We apply OrthoRep-driven mutagenesis to evolve opioid GPCRs and improve yeast-based biosensors: first, we express the human μ-opioid receptor (OPRM1) on the OrthoRep p1 plasmid and couple ligand activation to growth. Serial cell passaging of the biosensor generated functionally diverse mutants. However, mutations that decouple receptor activation from selection arose over longer passaging campaigns, halting evolution. We resolve this issue using a site-specific recombinase that re-introduces evolved variants onto the p1 landing pad of an unmutated biosensor, allowing continued selection. This led to an ∼18-fold improvement in sensitivity of a mutant OPRM1 over wt-OPRM1. Additional polymerases were added to the platform, broadening the mutational profiles available. Assembling these components forms the platform we call HERO (Heterologous Engineering of Receptors using OrthoRep). Lastly, we deploy HERO using automation to improve the human δ-opioid receptor’s weak response to an agonist by ∼40-fold. Sensitivity also improved for a structurally dissimilar ligand assayed on the same evolved variants.
