## Supplementary Tables for "Heterologous engineering of receptors using OrthoRep (HERO) for directed evolution of GPCRs in yeast"

### Sheet: Table S1 - Yeast
Table S1. Saccharomyces cerevisiae strains used in this study
Use in study	Strain	Species	Description	Genotype	Plasmid(s)	Parent	Source
Biosensor screening strains	BBY1640	S. cerevisiae	Ergosterol-expressing fig1p:ENVY biosensor chassis	BY4741 fig1Δ::ENVY sst2Δ ste2Δ far1Δ GPA1-GNAI3			Bean et al., 2022 (Martin Lab)
Biosensor screening strains	BBY1650	S. cerevisiae	Cholesterol-expressing fig1p:ENVY biosensor chassis	BY4741 fig1Δ::ENVY sst2Δ ste2Δ far1Δ GPA1(468-472Δ)-GNAI3(350-354) erg5Δ::TDH3p-Dr.DHCR7 erg6Δ::TDH3p-Dr.DHCR24 [FF16]::PGK1-LP9-TDH1			Bean et al., 2022 (Martin Lab)
Biosensor screening strains	ORY0045	S. cerevisiae	Ergosterol-expressing fig1p:HIS3 biosensor chassis	BY4741 fig1Δ::HIS3 sst2Δ ste2Δ far1Δ GPA1(468-472Δ)-GNAI3(350-354)		BBY1640	This study
Biosensor screening strains	BBY1959	S. cerevisiae	Single-copy μ-opioid biosensor; ergosterol-expressing fig1p:HIS3 chassis	BY4741 fig1Δ::HIS3 sst2Δ ste2Δ far1Δ GPA1(468-472Δ)-GNAI3(350-354) [FF16]::PGK1-HsOPRM1i1-TDH1		ORY0045	This study
Biosensor screening strains	CDY105	S. cerevisiae	Single-copy μ-opioid biosensor; ergosterol-expressing fig1p:HIS3 chassis with extra GPA1-GNAI3 copy	BY4741 fig1Δ::HIS3 sst2Δ ste2Δ far1Δ GPA1(468-472Δ)-GNAI3(350-354) [FF20]::GPA1(468-472Δ)-GNAI3(350-354) [FF16]::PGK1-HsOPRM1i1-TDH1		BBY1959	This study
Biosensor screening strains	MVY09	S. cerevisiae	Single-copy μ-opioid biosensor; ergosterol-expressing fig1p:ENVY chassis	BY4741 fig1Δ::ENVY sst2Δ ste2Δ far1Δ GPA1(468-472Δ)-GNAI3(350-354) [FF16]::PGK1-HsOPRM1i1-TDH1			Vilkhu, 2024. (Martin Lab)
Biosensor screening strains	CDY101	S. cerevisiae	Genomic landing pad; fluorescent biosensor strain for single-copy library screening	BY4741 fig1Δ::ENVY sst2Δ ste2Δ far1Δ GPA1(468-472Δ)-GNAI3(350-354) [FF16]::PGK1-URA3-TDH3		MVY09	This study
Biosensor screening strains	CDY136	S. cerevisiae	Genomic landing pad; growth-based biosensor strain for single-copy library screening	BY4741 fig1Δ::HIS3 sst2Δ ste2Δ far1Δ GPA1(468-472Δ)-GNAI3(350-354) FF16::PGK1p-URA3-TDH1t		ORY0045	This study
Biosensor screening strains	CDY137	S. cerevisiae	Genomic landing pad; tandem growth/fluorescent biosensor strain for single-copy library screening	BY4741 fig1Δ::HIS3 aga1Δ::ENVY sst2Δ ste2Δ far1Δ GPA1(468-472Δ)-GNAI3(350-354) FF16::PGK1p-URA3-TDH1t		CDY136	This study
Biosensor screening strains	CDY176	S. cerevisiae	Single-copy tandem growth/fluorescent biosensor expressing OPRM1	BY4741 fig1Δ::HIS3 aga1Δ::ENVY sst2Δ ste2Δ far1Δ GPA1(468-472Δ)-GNAI3(350-354) FF16::PGK1p-OPRM1i1-TDH1t		CDY137	This study
Biosensor screening strains	CDY177	S. cerevisiae	Single-copy tandem growth/fluorescent biosensor expressing OPRD1	BY4741 fig1Δ::HIS3 aga1Δ::ENVY sst2Δ ste2Δ far1Δ GPA1(468-472Δ)-GNAI3(350-354) FF16::PGK1p-OPRD1-TDH1t		CDY137	This study
OrthoRep biosensor construction	GA-Y319	S. cerevisiae	OrthoRep strain harboring p1/p2	MATa can1 his3 leu2Δ0 ura3Δ0 trp1Δ0 HIS4 flo1	linear plasmids p1 and p2		Ravikumaret al., 2018 (Liu Lab)
OrthoRep biosensor construction	ORY86	S. cerevisiae	p1::OPRM1-LEU2/p2-harboring OrthoRep strain (protoplast donor)	GA-Y319 MATa can1 his3 leu2Δ0 ura3Δ0 trp1Δ0 HIS4 flo1 p1Δ::10B2p-HsOPRM1i1-A62-Rz-LEU2 (pOR42)		GA-Y319	This study
OrthoRep biosensor construction	ORY0066	S. cerevisiae	wt-DNAP1 expressed in trans in growth-based biosensor (protoplast recipient)	BY4741 fig1Δ::HIS3 sst2Δ ste2Δ far1Δ GPA1(468-472Δ)-GNAI3(350-354) [FF18]::DNAP1-130871		ORY0045	This study
OrthoRep biosensor construction	ORY0067	S. cerevisiae	611-DNAP1 expressed in trans in growth-based biosensor (protoplast recipient)	BY4741 fig1Δ::HIS3 sst2Δ ste2Δ far1Δ GPA1(468-472Δ)-GNAI3(350-354) [FF18]::DNAP1-130872		ORY0045	This study
OrthoRep biosensor construction	ORY0068	S. cerevisiae	4-2-DNAP1 expressed in trans in growth-based biosensor (protoplast recipient)	BY4741 fig1Δ::HIS3 sst2Δ ste2Δ far1Δ GPA1(468-472Δ)-GNAI3(350-354) [FF18]::DNAP1-130873		ORY0045	This study
OrthoRep phase 1 biosensor	CDY44	S. cerevisiae	OPRM1 growth-based biosensor driven by wt-DNAP1	BY4741 fig1Δ::HIS3 sst2Δ ste2Δ far1Δ GPA1(468-472Δ)-GNAI3(350-354) [FF18]::DNAP1-130871	p1::OPRM1-LEU2	ORY0066 / ORY86	This study
OrthoRep phase 1 biosensor	CDY45	S. cerevisiae	OPRM1 growth-based biosensor driven by 611-DNAP1	BY4741 fig1Δ::HIS3 sst2Δ ste2Δ far1Δ GPA1(468-472Δ)-GNAI3(350-354) [FF18]::DNAP1-130872	p1::OPRM1-LEU2	ORY0067 / ORY86	This study
OrthoRep phase 1 biosensor	CDY46	S. cerevisiae	OPRM1 growth-based biosensor driven by 1-4-2-DNAP1 (no function)	BY4741 fig1Δ::HIS3 sst2Δ ste2Δ far1Δ GPA1(468-472Δ)-GNAI3(350-354) [FF18]::DNAP1-130873	p1::OPRM1-LEU2	ORY0066 / ORY86	This study
HERO biosensor construction	CDY113	S. cerevisiae	Trixy-DNAP1 expressed in trans in growth-based biosensor (protoplast recipient)	BY4741 fig1Δ::HIS3 sst2Δ ste2Δ far1Δ GPA1(468-472Δ)-GNAI3(350-354) [FF18]::DNAP1-Trxy		ORY0045	This study
HERO biosensor construction	CDY114	S. cerevisiae	BadBoy3-DNAP1 expressed in trans in growth-based biosensor (protoplast recipient)	BY4741 fig1Δ::HIS3 sst2Δ ste2Δ far1Δ GPA1(468-472Δ)-GNAI3(350-354) [FF18]::DNAP1-BB3		ORY0045	This study
HERO biosensor construction	y_780	S. cerevisiae	OrthoRep strain harboring p1::AttB-URA3-AttB/p2 (protoplast donor)	BY4742 MATα his3Δ1 leu2Δ0 met15Δ0 lys2Δ0 ura3Δ0 Can1::PFK Trixy NAT	p1::AttB-URA3-AttB		Pisera, Tanoori, and Liu, 2026 (Liu Lab)
HERO biosensor construction	CDY117	S. cerevisiae	Modified p1 landing pad with Trp1 deletion (protoplast donor)	BY4742 MATα his3Δ1 leu2Δ0 met15Δ0 lys2Δ0 ura3Δ0 trp1Δ Can1::PFK Trixy NAT	p1::AttB-URA3-AttB	y_780	This study
HERO biosensor construction	CDY118	S. cerevisiae	wt-DNAP1 expressed in trans in growth-based biosensor possessing the p1 landing pad	BY4741 fig1Δ::HIS3 sst2Δ ste2Δ far1Δ GPA1(468-472Δ)-GNAI3(350-354) [FF18]::DNAP1-WT	p1::AttB-URA3-AttB	ORY0066	This study
HERO biosensor construction	CDY119	S. cerevisiae	611-DNAP1 expressed in trans in growth-based biosensor possessing the p1 landing pad	BY4741 fig1Δ::HIS3 sst2Δ ste2Δ far1Δ GPA1(468-472Δ)-GNAI3(350-354) [FF18]::DNAP1-611	p1::AttB-URA3-AttB	ORY0067	This study
HERO biosensor construction	CDY120	S. cerevisiae	Trixy-DNAP1 expressed in trans in growth-based biosensor possessing the p1 landing pad	BY4741 fig1Δ::HIS3 sst2Δ ste2Δ far1Δ GPA1(468-472Δ)-GNAI3(350-354) [FF18]::DNAP1-Trxy	p1::AttB-URA3-AttB	CDY113	This study
HERO biosensor construction	CDY121	S. cerevisiae	BadBoy3-DNAP1 expressed in trans in growth-based biosensor possessing the p1 landing pad	BY4741 fig1Δ::HIS3 sst2Δ ste2Δ far1Δ GPA1(468-472Δ)-GNAI3(350-354) [FF18]::DNAP1-BB3	p1::AttB-URA3-AttB	CDY114	This study
Hero strain	CDY122	S. cerevisiae	HERO-ready landing-pad strain with wt-DNAP1	BY4741 fig1Δ::HIS3 sst2Δ ste2Δ far1Δ GPA1(468-472Δ)-GNAI3(350-354) [FF18]::DNAP1-WT	p1::AttB-URA3-AttB / pYY10	CDY118	This study
Hero strain	CDY123	S. cerevisiae	HERO-ready landing-pad strain with 611-DNAP1	BY4741 fig1Δ::HIS3 sst2Δ ste2Δ far1Δ GPA1(468-472Δ)-GNAI3(350-354) [FF18]::DNAP1-611	p1::AttB-URA3-AttB / pYY10	CDY119	This study
Hero strain	CDY124	S. cerevisiae	HERO-ready landing-pad strain with Trixy-DNAP1	BY4741 fig1Δ::HIS3 sst2Δ ste2Δ far1Δ GPA1(468-472Δ)-GNAI3(350-354) [FF18]::DNAP1-Trxy	p1::AttB-URA3-AttB / pYY10	CDY120	This study
Hero strain	CDY125	S. cerevisiae	HERO-ready landing-pad strain with BadBoy3-DNAP1	BY4741 fig1Δ::HIS3 sst2Δ ste2Δ far1Δ GPA1(468-472Δ)-GNAI3(350-354) [FF18]::DNAP1-BB3	p1::AttB-URA3-AttB / pYY10	CDY121	This study
Hero biosensor	CDY126	S. cerevisiae	HERO with wt-DNAP1 driving HsOPRD1 expression	BY4741 fig1Δ::ENVY sst2Δ ste2Δ far1Δ GPA1-GNAI3 [FF18]::DNAP1-WT	p1::AttL_HsOPRD1-A55-Rz-LEU2_AttR	CDY122	This study
Hero biosensor	CDY127	S. cerevisiae	HERO with wt-DNAP1 driving HsOPRK1 expression	BY4741 fig1Δ::ENVY sst2Δ ste2Δ far1Δ GPA1-GNAI3 [FF18]::DNAP1-WT	p1::AttL_HsOPRK1-A55-Rz-LEU2_AttR	CDY122	This study
Hero biosensor	CDY128	S. cerevisiae	HERO with 611-DNAP1 driving HsOPRD1 expression	BY4741 fig1Δ::ENVY sst2Δ ste2Δ far1Δ GPA1-GNAI3 [FF18]::DNAP1-611	p1::AttL_HsOPRD1-A55-Rz-LEU2_AttR	CDY123	This study
Hero biosensor	CDY129	S. cerevisiae	HERO with 611-DNAP1 driving HsOPRK1 expression	BY4741 fig1Δ::ENVY sst2Δ ste2Δ far1Δ GPA1-GNAI3 [FF18]::DNAP1-611	p1::AttL_HsOPRK1-A55-Rz-LEU2_AttR	CDY123	This study
Hero biosensor	CDY130	S. cerevisiae	HERO with Trixy-DNAP1 driving HsOPRD1 expression	BY4741 fig1Δ::ENVY sst2Δ ste2Δ far1Δ GPA1-GNAI3 [FF18]::DNAP1-Trxy	p1::AttL_HsOPRD1-A55-Rz-LEU2_AttR	CDY124	This study
Hero biosensor	CDY131	S. cerevisiae	HERO with Trixy-DNAP1 driving HsOPRK1 expression	BY4741 fig1Δ::ENVY sst2Δ ste2Δ far1Δ GPA1-GNAI3 [FF18]::DNAP1-Trxy	p1::AttL_HsOPRK1-A55-Rz-LEU2_AttR	CDY124	This study
Hero biosensor	CDY132	S. cerevisiae	HERO with BadBoy3-DNAP1 driving HsOPRD1 expression	BY4741 fig1Δ::ENVY sst2Δ ste2Δ far1Δ GPA1-GNAI3 [FF18]::DNAP1-BB3	p1::AttL_HsOPRD1-A55-Rz-LEU2_AttR	CDY125	This study
Hero biosensor	CDY133	S. cerevisiae	HERO with BadBoy3-DNAP1 driving HsOPRK1 expression	BY4741 fig1Δ::ENVY sst2Δ ste2Δ far1Δ GPA1-GNAI3 [FF18]::DNAP1-BB3	p1::AttL_HsOPRK1-A55-Rz-LEU2_AttR	CDY125	This study
Hero biosensor	CDY172	S. cerevisiae	HERO with wt-DNAP1 driving HsOPRM1 expression	BY4741 fig1Δ::HIS3 sst2Δ ste2Δ far1Δ GPA1(468-472Δ)-GNAI3(350-354) [FF18]::DNAP1-WT	p1::OPRM1-LEU2	CDY122V2	This study
Hero biosensor	CDY173	S. cerevisiae	HERO with 611-DNAP1 driving HsOPRM1 expression	BY4741 fig1Δ::HIS3 sst2Δ ste2Δ far1Δ GPA1(468-472Δ)-GNAI3(350-354) [FF18]::DNAP1-611	p1::OPRM1-LEU2	CDY123V2	This study
Hero biosensor	CDY174	S. cerevisiae	HERO with Trixy-DNAP1 driving HsOPRM1 expression	BY4741 fig1Δ::HIS3 sst2Δ ste2Δ far1Δ GPA1(468-472Δ)-GNAI3(350-354) [FF18]::DNAP1-Trxy	p1::OPRM1-LEU2	CDY124V2	This study
Hero biosensor	CDY175	S. cerevisiae	HERO with BadBoy3-DNAP1 driving HsOPRM1 expression	BY4741 fig1Δ::HIS3 sst2Δ ste2Δ far1Δ GPA1(468-472Δ)-GNAI3(350-354) [FF18]::DNAP1-BB3	p1::OPRM1-LEU2	CDY125V2	This study
References:
1. Bean, B. D. M. et al. Functional expression of opioid receptors and other human GPCRs in yeast engineered to produce human sterols. Nat Commun 13, 2882, doi:10.1038/s41467-022-30570-7 (2022).
2. Vilkhu, M. Scanning Site Saturation Mutagenesis of the Human μ-Opioid Receptor, Concordia University, (2024).
3. Ravikumar, A., Arzumanyan, G. A., Obadi, M. K., Javanpour, A. A. & Liu, C. C. Scalable, continuous evolution of genes at mutation rates above genomic error thresholds. Cell 175, 1946-1957. e1913 (2018).
4. Pisera, A., Tanoori, A. & Liu, C. C. Continuous evolution of gene libraries towards arbitrary functions reveals the versatility of biomolecular evolution <em>in vivo</em>. bioRxiv, 2025.2003.2022.644768, doi:10.1101/2025.03.22.644768 (2026).

### Sheet: Table S2 - Plasmids
Table S2. Plasmids used in this study
Use in study	Strain	Description	Plasmid	Source
OrthoRep Parts	pGR306	OrthoRep integration cassette w mKate Leu2	10B2-mKate-A72-Ribozyme-Leu2	Gift from the Liu Lab
OrthoRep Parts	pAR318 (Addgene ID: 130871)	OrthoRep wt-DNAP1 yeast expression plasmid	REV1p-TP-DNAP1-ADH1t (ColE1, KanR; CEN/ARS, HIS3)	Ravikumar et al., 2018 (Liu Lab)
OrthoRep Parts	pAR611 (Addgene ID: 130871)	OrthoRep 611-DNAP1 yeast expression plasmid	REV1p-TP-DNAP1 (I777K, L900S)-ADH1t (ColE1, KanR; CEN/ARS, HIS3)	Ravikumar et al., 2018 (Liu Lab)
OrthoRep Parts	pAR633 (Addgene ID: 130871)	OrthoRep DNAP1-4-2 yeast expression plasmid	REV1p-TP-DNAP1 (L477V, L640Y, I777K, W814N)-ADH1t (ColE1, KanR; CEN/ARS, HIS3)	Ravikumar et al., 2018 (Liu Lab)
OrthoRep Parts	pYTKM117_3_TP	OrthoRep Trixy DNAP1 part plasmid	TP-DNAP1 (K635R, P680T, K753R, I777K, L900S, F956Y) (ColE1, CamR)	Rix et al., 2024 (Liu Lab)
OrthoRep Parts	pYTKM106	OrthoRep BadBoy3 DNAP1 part plasmid	TP-DNAP1 (N282S, I327F, L474S, E488G, K635R, P680T, K753R, I777K, T828I, L900S, F956Y) (ColE1, CamR)	Rix et al., 2024 (Liu Lab)
p1 biosensor integration cassettes	pOR40	OrthoRep integration cassette w GFPdropout-A74 Leu2	p1Alt5'p1Hom-10B2p-GFPdropout-A74-Rz-LEU2-Alt3'p1Hom (ColE1, AmpR)	This study
p1 biosensor integration cassettes	pOR42	OrthoRep integration cassette w HsOPRM1i1-A73 Leu2	p1Alt5'p1Hom-10B2p-HsOPRM1i1-A73-Rz-LEU2-Alt3'p1Hom (ColE1, AmpR)	This study
p1 biosensor integration cassettes	pOR43	OrthoRep integration cassette w HsOPRK1i1-A73 Leu2	p1Alt5'p1Hom-10B2p-HsOPRK1i1-A73-Rz-LEU2-Alt3'p1Hom (ColE1, AmpR)	This study
p1 biosensor integration cassettes	pOR44	OrthoRep integration cassette w HsOPRD1-A70 Leu2	p1Alt5'p1Hom-10B2p-HsOPRD1-A70-Rz-LEU2-Alt3'p1Hom (ColE1, AmpR)	This study
Receptor Screening plasmid	pBB164	Yeast expression plasmid for receptor characterization	ConLS-CCW12p-rfpDropOut-SSA1t-ConRE (ColE1, KanR; 2u, HIS3)	Bean et al., 2022 (Martin Lab)
TP901 refresh	pYY10 (Addgene ID: 235771)	Yeast expression plasmid containing serine-integrase TP901	RNR2p-TP-901-CYC1t (ColE1; 2u, KanMX)	Pisera et al., 2025 (Liu Lab)
Cas9 plasmids	pCD1	Bipartite selection marker Cas9 plasmid with GFP dropout	CAS9-SNR52p-[gRNA:GGcomp 2xBsaI insert w HygR & GFP drop out]-SNR52t (ColE1, AmpR; 2u, UP0.75KanR-AatII,SbfI-DOWN0.75KanR)	Dykstra, Pyne, and Martin, 2023 (Martin Lab)
Cas9 plasmids	pCD120	Bipartite selection marker Cas9 plasmid with double URA3 gRNAs for integrating single copy receptors	CAS9-SNR52p-URA3gRNA1-tRNAgly-URA3gRNA2-SNR52t (ColE1, AmpR; 2u, UP0.75KanR-AatII,SbfI-DOWN0.75KanR)	This study
Cas9 plasmids	pBBK01 (Addgene ID:178985)	Yeast pCas9 with GFP dropout in between protospacer site used for gRNA hibrydization targetting. KanR	pCAS-Tyr-[gRNA: BsaI GFP dropout] (ColE1, AmpR; 2u, KanR)	Bean, Whiteway, and Martin, 2022 (Martin Lab)
Cas9 plasmids	pBBK07 (Addgene ID:178991)	Yeast pCas9 with GFP dropout in between protospacer site used for gRNA hibrydization targetting. Leu2	pCAS-Tyr-[gRNA: BsaI GFP dropout] (ColE1, AmpR; 2u, LEU2)	Bean, Whiteway, and Martin, 2022 (Martin Lab)
References:
1. Ravikumar, A., Arzumanyan, G. A., Obadi, M. K., Javanpour, A. A. & Liu, C. C. Scalable, continuous evolution of genes at mutation rates above genomic error thresholds. Cell 175, 1946-1957. e1913 (2018).
2. Rix, G. et al. Continuous evolution of user-defined genes at 1 million times the genomic mutation rate. Science 386, eadm9073, doi:10.1126/science.adm9073 (2024)
3. Bean, B. D. M. et al. Functional expression of opioid receptors and other human GPCRs in yeast engineered to produce human sterols. Nat Commun 13, 2882, doi:10.1038/s41467-022-30570-7 (2022).
4. Pisera, A. O., Yu, Y., Williams, R. L. & Liu, C. C. Ultra-efficient Integration of Gene Libraries onto Yeast Cytosolic Plasmids. ACS Synthetic Biology 14, 1002-1008, doi:10.1021/acssynbio.4c00786 (2025).
5. Dykstra, C. B., Pyne, M. E. & Martin, V. J. J. CRAPS: Chromosomal-Repair-Assisted Pathway Shuffling in Yeast. ACS Synth Biol 12, 2578-2587, doi:10.1021/acssynbio.3c00170 (2023).
6. Bean, B. D. M., Whiteway, M. & Martin, V. J. J. The MyLO CRISPR-Cas9 toolkit: a markerless yeast localization and overexpression CRISPR-Cas9 toolkit. G3 Genes|Genomes|Genetics 12, jkac154, doi:10.1093/g3journal/jkac154 (2022).

### Sheet: Table S3 - Primers
Table S3. Primers used in this study
Use in study	Direction	Sequence (5'→3')	Description
p1 integration cassettes	f	CCCTACTATAATATATGAATTACATTATTAATTTAAAAATGGATTACAAAGATAAGGCTTTAAATGATCTAAGA	Part 1: p1 5′ homology arm; annealed oligo duplex
p1 integration cassettes	r	CGTTTCTTAGATCATTTAAAGCCTTATCTTTGTAATCCATTTTTAAATTAATAATGTAATTCATATATTATAGT	Part 1: p1 5′ homology arm; annealed oligo duplex
p1 integration cassettes	f	GCATCGTCTCATCGGTCTCAAACGGATGACCTATACATAGGAAGATCTATAG	Part 2: 10B2 promoter; BsaI Golden Gate
p1 integration cassettes	r	ATGCCGTCTCAGGTCTCACATATTTACATGTCTATGAGCTTATCAC	Part 2: 10B2 promoter; BsaI Golden Gate
p1 integration cassettes	f	ATCCTAACTCGAGAAAAAAAAAAAAAAAAAAAAAAAAAAAAAAAAAAAAAAAAAAAAAAAAAAAAAAAAAAAAAAAAAAAAAAAAAAA	Part 4: polyA tail; annealed oligo duplex
p1 integration cassettes	r	CAGCTTTTTTTTTTTTTTTTTTTTTTTTTTTTTTTTTTTTTTTTTTTTTTTTTTTTTTTTTTTTTTTTTTTTTTTTTTTCTCGAGTTA	Part 4: polyA tail; annealed oligo duplex
p1 integration cassettes	f	GCTGCCTGTCACCGGATGTGTTTTCCGGTCTGATGAGTCCGTGAGGACGAAACAGG	Part 5: ribozyme; annealed oligo duplex
p1 integration cassettes	r	TGTACCTGTTTCGTCCTCACGGACTCATCAGACCGGAAAACACATCCGGTGACAGG	Part 5: ribozyme; annealed oligo duplex
p1 integration cassettes	f	GAGTAGAGATATAAAATTTAATATGGAAAAAATAAGACAAGAAAGATACAACCAAATGAAAGAAGCTCTAAATA	Part 7: p1 3′ homology arm; annealed oligo duplex
p1 integration cassettes	r	TCGGTATTTAGAGCTTCTTTCATTTGGTTGTATCTTTCTTGTCTTATTTTTTCCATATTAAATTTTATATCTCT	Part 7: p1 3′ homology arm; annealed oligo duplex
p1 integration cassettes	f	GCATCGTCTCATCGGTCTCATACATATATGAAAGTTTTTATAATAATTATAAAATG	Part 6: LEU2 selection marker; BsaI Golden Gate
p1 integration cassettes	r	ATGCCGTCTCAGGTCTCAACTCCCGCGGCGTTTCTATTATG	Part 6: LEU2 selection marker; BsaI Golden Gate
p1 integration cassettes	f	CCCGTTATGTGAGACCGAAAGTGAAACG	Part 3: GFP dropout; TATG fusion site
p1 integration cassettes	r	TAACCCTTCATGAGACCTATAAACGCAGAAAGG	Part 3: GFP dropout; TGAA fusion site
p1 integration cassettes	f	GCATCGTCTCATCGGTCTCATATGGATTCTTCAGCAGCTC	Part 3: HsOPRM1i1 ORF; BsaI Golden Gate
p1 integration cassettes	r	ATGCCGTCTCAGGTCTCATTCATGGCAATGGAGCAGTTTC	Part 3: HsOPRM1i1 ORF; BsaI Golden Gate
p1 integration cassettes	f	GCATCGTCTCATCGGTCTCATATGGATTCTCCAATTCAAATTTTC	Part 3: HsOPRK1i1 ORF; BsaI Golden Gate
p1 integration cassettes	r	ATGCCGTCTCAGGTCTCATTCAGACTGGCTTGTTCATACCATC	Part 3: HsOPRK1i1 ORF; BsaI Golden Gate
p1 integration cassettes	f	GCATCGTCTCATCGGTCTCATATGGAACCAGCTCCTTCTG	Part 3: HsOPRD1 ORF; BsaI Golden Gate
p1 integration cassettes	r	ATGCCGTCTCAGGTCTCATTCAAGCTGCAGCACCACCAC	Part 3: HsOPRD1 ORF; BsaI Golden Gate
OrthoRep biosensor strain construction	f	TCAGTAGATTTGGTAACTGTGCAACCATAACTCATGCCGTGTTGTTATCCGATACAACCG	REV1 promoter with FF18 5′ homology arm
OrthoRep biosensor strain construction	r	CAAGTCGTTTAATGCTTTGTCTTTGTAGTCCATAGATCTCGCTGGATATGCCTAGAAATG	REV1 promoter with TP-DNAP1 junction; universal across DNAP1 variants
OrthoRep biosensor strain construction	f	ATACTGCATTTCTAGGCATATCCAGCGAGATCTATGGACTACAAAGACAAAGCATTAAAC	TP-DNAP1 with REV1 promoter junction; universal across DNAP1 variants
OrthoRep biosensor strain construction	r	ATAAAAATCATAAATCATAAGAAATTCGCCTCGAGTTAGGTGGCTTTGACAGTCTTATTT	TP-DNAP1 with ADH1 terminator junction; universal across DNAP1 variants
OrthoRep biosensor strain construction	f	ACTGTCAAAGCCACCTAACTCGAGGCGAATTTCTTATGATTTATGATTTTTATTATTAAA	ADH1 terminator with TP-DNAP1 junction; universal across DNAP1 variants
OrthoRep biosensor strain construction	r	TGTGATGAATTTTGAGAGCCCACTTTTGTTGGGGACGATTGAGCGACCTCATGCTATACC	ADH1 terminator with FF18 3′ homology arm
OrthoRep biosensor strain construction	f	CTTTGGTAGAAGAAATTATAGTAAACAAACAAACAAACAAACAAAAAAAAAAAAAAAAAAATGACAGAGCAGAAAGCCC	HIS3 with FIG1 promoter homology arm
OrthoRep biosensor strain construction	r	TTTAAAAATTGACATTCTGAAATATCCGCTCAAAACTTATATGTTTATTTGAGGATAAAACTACATAAGAACACCTTTGGTGG	HIS3 with FIG1 terminator homology arm
OrthoRep biosensor strain construction	f	AGCATTAACAATAAAAGCTAAAAAAACCAAAAAATTTCAGATGTCTAAAGGCGAGGAATTGTTT	ENVY with AGA1 promoter homology arm
OrthoRep biosensor strain construction	r	TTGTATATGTTTATATAAATGAATTAAATTGTTCTGATATTATTTGTACAATTCGTCCATTCCTA	ENVY with AGA1 terminator homology arm
OrthoRep biosensor strain construction	f	GTAATGGTAGTTATAAGAAAGAGAC	TRP1 deletion, forward
OrthoRep biosensor strain construction	r	CCACTGTGTTTAATATGTGTC	TRP1 deletion, reverse
OrthoRep biosensor strain construction	f	ACACATTAATGTAGTTTTAAAATTTCAAATCCGAACAACAGAGCATAGGGTTTCGCAAACAATGTGCATTAAAGCAGTAATGATAAG	GPA1(468-472Δ)-GNAI3(350-354) with FF20 upstream homology arm
OrthoRep biosensor strain construction	r	TGTAGAGTTCTGTATTGTTCTTCTTAGTGCTTGTATATGCTCATCCCGACCTTCCATTTTACCCTTGTTTTTCAATTGAAAACCC	GPA1(468-472Δ)-GNAI3(350-354) with FF20 downstream homology arm
OrthoRep biosensor strain construction	f	AAGGAAGTAATTATCTACTTTTTACAACAAATATAAAACAATGTCGAAAGCTACATATAAGGAACG	URA3 with PGK1 promoter homology arm
OrthoRep biosensor strain construction	r	TATTCAAAAAAAAATCATTATCCTCATCAAGATTGCTTTATTTAGTTTTGCTGGCCGCATCTTC	URA3 with TDH3 terminator homology arm
Screening integration primers	f	ACAGATCATCAAGGAAGTAATTATCTACTTTTTACAACAAATATAAAACAATGGATTCTTCAGCAGCTCC	HsOPRM1i1 with PGK1 promoter homology arm
Screening integration primers	r	ATTTATGTATATTCAAAAAAAAATCATTATCCTCATCAAGATTGCTTTATTCATGGCAATGGAGCAGTTTC	HsOPRM1i1 with TDH1 terminator homology arm
Screening integration primers	f	ACAGATCATCAAGGAAGTAATTATCTACTTTTTACAACAAATATAAAACAATGGATTCTCCAATTCAAATTTTCAGAG	HsOPRK1i1 with PGK1 promoter homology arm
Screening integration primers	r	ATTTATGTATATTCAAAAAAAAATCATTATCCTCATCAAGATTGCTTTATTCAGACTGGCTTGTTCATACCAT	HsOPRK1i1 with TDH1 terminator homology arm
Screening integration primers	f	ACAGATCATCAAGGAAGTAATTATCTACTTTTTACAACAAATATAAAACAATGGAACCAGCTCCTTCTGCA	HsOPRD1 with PGK1 promoter homology arm
Screening integration primers	r	TATTTATGTATATTCAAAAAAAAATCATTATCCTCATCAAGATTGCTTTATTCAAGCTGCAGCACCACCA	HsOPRD1 with TDH1 terminator homology arm
Screening integration primers	f	GCATCGTCTCATCGGTCTCATATGGATTCTTCAGCAGCTCCAA	HsOPRM1 ORF for Golden Gate into pBB164; BsaI
Screening integration primers	r	ATGCCGTCTCAGGTCTCAGGATCATGGCAATGGAGCAGTTTCA	HsOPRM1 ORF for Golden Gate into pBB164; BsaI
p1 landing pad refresh	f	GCGAGTTTTTATTTCGTTTATTTCAATTAAGGTAACTAAAAAACTCCTTTTGATGACCTATACATAGGAAGATCTAT	10B2 promoter with AttP site
p1 landing pad refresh	r	GCGAGTTTTTATTTCGTTTATTCAAATTAAGGTAACTAAAAAACTCCTTTTTTAAGCAAGGATTTTCTTAACTTCTTCG	LEU2 with AttP site
gRNA hybridization oligos	f	TCCTCGCTGGCGCCGGCTGGGCAACACCTTCGGGTGGCGAATGGGACTTTTCTGTACGTGGTGAAGGCGA	gRNA targeting ENVY; hybridization oligo
gRNA hybridization oligos	r	GTTGATAACGGACTAGCCTTATTTTAACTTGCTATTTCTAGCTCTAAAACTCGCCTTCACCACGTACAGA	gRNA targeting ENVY; hybridization oligo
gRNA hybridization oligos	f	CGTAGATTCCTATATCCTACGTTTTAGAGCTAGAAATAGCAAGTT	gRNA targeting FF16; hybridization oligo
gRNA hybridization oligos	r	GTAGGATATAGGAATCTACGAAAGTCCCATTCGCCAC	gRNA targeting FF16; hybridization oligo
gRNA hybridization oligos	f	TCCTCGCTGGCGCCGGCTGGGCAACACCTTCGGGTGGCGAATGGGACTTTATAGAATTACTATTGAAGAGG	gRNA targeting FF18 H50; hybridization oligo
gRNA hybridization oligos	r	GTTGATAACGGACTAGCCTTATTTTAACTTGCTATTTCTAGCTCTAAAACCTCTTCAATAGTAATTCTATAAAGTCCC	gRNA targeting FF18 H50; hybridization oligo
gRNA hybridization oligos	f	CGCCGGCTGGGCAACACCTTCGGGTGGCGAATGGGACTTTTAACTCCAGTAATTCCTTGGGTTTTAGAGCTAGAAATAGCAAGTTAA	Tandem URA3 gRNA array; hybridization oligo
gRNA hybridization oligos	r	GACTAGCCTTATTTTAACTTGCTATTTCTAGCTCTAAAACTGTCATCTAAACCCACACCGTGCGCAAGCCCGGAATC	Tandem URA3 gRNA array; hybridization oligo
gRNA hybridization oligos	f	TCCTCGCTGGCGCCGGCTGGGCAACACCTTCGGGTGGCGAATGGGACTTTAGTGGATGTGGAGACTAGCG	gRNA targeting AGA1; hybridization oligo
gRNA hybridization oligos	r	GTTGATAACGGACTAGCCTTATTTTAACTTGCTATTTCTAGCTCTAAAACCGCTAGTCTCCACATCCACT	gRNA targeting AGA1; hybridization oligo
gRNA hybridization oligos	f	TCCTCGCTGGCGCCGGCTGGGCAACACCTTCGGGTGGCGAATGGGACTTTTTGCGGCTTGCAGAGCACAG	gRNA targeting TRP1; hybridization oligo
gRNA hybridization oligos	r	GTTGATAACGGACTAGCCTTATTTTAACTTGCTATTTCTAGCTCTAAAACCTGTGCTCTGCAAGCCGCAA	gRNA targeting TRP1; hybridization oligo
gRNA hybridization oligos	f	TCCTCGCTGGCGCCGGCTGGGCAACACCTTCGGGTGGCGAATGGGACTTTGTTAGAGCTGTTACAAGTTAGTT	gRNA targeting FF20; hybridization oligo
gRNA hybridization oligos	r	GTTGATAACGGACTAGCCTTATTTTAACTTGCTATTTCTAGCTCTAAAACTAACTTGTAACAGCTCTAACA	gRNA targeting FF20; hybridization oligo
gRNA hybridization oligos	f	TCCTCGCTGGCGCCGGCTGGGCAACACCTTCGGGTGGCGAATGGGACTTTGTTGGTAGCAGTCTTCATCTG	gRNA targeting HsOPRM1; hybridization oligo
gRNA hybridization oligos	r	GTTGATAACGGACTAGCCTTATTTTAACTTGCTATTTCTAGCTCTAAAACAGATGAAGACTGCTACCAACA	gRNA targeting HsOPRM1; hybridization oligo
OPRM1 barcoded sequencing primers	f	AAGGTCTCAAGGACACCTGCTATGGAAAGCGATCATGATGGATTCTTCAGCAGCTCCAA	HsOPRM1i1 amplicon primer, barcode 1
OPRM1 barcoded sequencing primers	f	AAGGTCTCAAGGACACCTGCTATGGAAAGCTACATGGATGGATTCTTCAGCAGCTCCAA	HsOPRM1i1 amplicon primer, barcode 2
OPRM1 barcoded sequencing primers	f	AAGGTCTCAAGGACACCTGCTATGGAAAGCAAGCACCATGGATTCTTCAGCAGCTCCAA	HsOPRM1i1 amplicon primer, barcode 3
OPRM1 barcoded sequencing primers	f	AAGGTCTCAAGGACACCTGCTATGGAAAGCTGGCTCAATGGATTCTTCAGCAGCTCCAA	HsOPRM1i1 amplicon primer, barcode 4
OPRM1 barcoded sequencing primers	f	AAGGTCTCAAGGACACCTGCTATGGAAAGCCTTGCTCATGGATTCTTCAGCAGCTCCAA	HsOPRM1i1 amplicon primer, barcode 5
OPRM1 barcoded sequencing primers	f	AAGGTCTCAAGGACACCTGCTATGGAAAGCGAAGCGTATGGATTCTTCAGCAGCTCCAA	HsOPRM1i1 amplicon primer, barcode 6
OPRM1 barcoded sequencing primers	f	AAGGTCTCAAGGACACCTGCTATGGAAAGCTCTCCATATGGATTCTTCAGCAGCTCCAA	HsOPRM1i1 amplicon primer, barcode 7
OPRM1 barcoded sequencing primers	f	AAGGTCTCAAGGACACCTGCTATGGAAAGCTTGAAGGATGGATTCTTCAGCAGCTCCAA	HsOPRM1i1 amplicon primer, barcode 8
OPRM1 barcoded sequencing primers	f	AAGGTCTCAAGGACACCTGCTATGGAAAGCGAATGTCATGGATTCTTCAGCAGCTCCAA	HsOPRM1i1 amplicon primer, barcode 9
OPRM1 barcoded sequencing primers	f	AAGGTCTCAAGGACACCTGCTATGGAAAGCATCTCCAATGGATTCTTCAGCAGCTCCAA	HsOPRM1i1 amplicon primer, barcode 10
OPRM1 barcoded sequencing primers	f	AAGGTCTCAAGGACACCTGCTATGGAAAGCGCGTTATATGGATTCTTCAGCAGCTCCAA	HsOPRM1i1 amplicon primer, barcode 11
OPRM1 barcoded sequencing primers	f	AAGGTCTCAAGGACACCTGCTATGGAAAGCTGCACCAATGGATTCTTCAGCAGCTCCAA	HsOPRM1i1 amplicon primer, barcode 12
OPRM1 barcoded sequencing primers	f	AAGGTCTCAAGGACACCTGCTATGGAAAGCTGCCTATATGGATTCTTCAGCAGCTCCAA	HsOPRM1i1 amplicon primer, barcode 13
OPRM1 barcoded sequencing primers	f	AAGGTCTCAAGGACACCTGCTATGGAAAGCAGGAATCATGGATTCTTCAGCAGCTCCAA	HsOPRM1i1 amplicon primer, barcode 14
OPRM1 barcoded sequencing primers	f	AAGGTCTCAAGGACACCTGCTATGGAAAGCTCCACTGATGGATTCTTCAGCAGCTCCAA	HsOPRM1i1 amplicon primer, barcode 15
OPRM1 barcoded sequencing primers	f	AAGGTCTCAAGGACACCTGCTATGGAAAGCTTGTACCATGGATTCTTCAGCAGCTCCAA	HsOPRM1i1 amplicon primer, barcode 16
OPRM1 barcoded sequencing primers	f	AAGGTCTCAAGGACACCTGCTATGGAAAGCTTCGAGTATGGATTCTTCAGCAGCTCCAA	HsOPRM1i1 amplicon primer, barcode 17
OPRM1 barcoded sequencing primers	f	AAGGTCTCAAGGACACCTGCTATGGAAAGCCTTCAGCATGGATTCTTCAGCAGCTCCAA	HsOPRM1i1 amplicon primer, barcode 18
OPRM1 barcoded sequencing primers	f	AAGGTCTCAAGGACACCTGCTATGGAAAGCCAGTGCAATGGATTCTTCAGCAGCTCCAA	HsOPRM1i1 amplicon primer, barcode 19
OPRM1 barcoded sequencing primers	f	AAGGTCTCAAGGACACCTGCTATGGAAAGCTGCTGTCATGGATTCTTCAGCAGCTCCAA	HsOPRM1i1 amplicon primer, barcode 20
OPRM1 barcoded sequencing primers	r	TTGGTCTCAGAAACACCTGCATACAGGAGATGCGCCATTTCATGGCAATGGAGCAGTTTCA	HsOPRM1i1 amplicon primer, barcode 21
OPRM1 barcoded sequencing primers	r	TTGGTCTCAGAAACACCTGCATACAGGAGATGGCCATGATCATGGCAATGGAGCAGTTTCA	HsOPRM1i1 amplicon primer, barcode 22
OPRM1 barcoded sequencing primers	r	TTGGTCTCAGAAACACCTGCATACAGGAGATGCACAACGTCATGGCAATGGAGCAGTTTCA	HsOPRM1i1 amplicon primer, barcode 23
OPRM1 barcoded sequencing primers	r	TTGGTCTCAGAAACACCTGCATACAGGAGATGCTTCGCTTCATGGCAATGGAGCAGTTTCA	HsOPRM1i1 amplicon primer, barcode 24
OPRM1 barcoded sequencing primers	r	TTGGTCTCAGAAACACCTGCATACAGGAGATGTCGTGAATCATGGCAATGGAGCAGTTTCA	HsOPRM1i1 amplicon primer, barcode 25
OPRM1 barcoded sequencing primers	r	TTGGTCTCAGAAACACCTGCATACAGGAGATGTTATCGGTCATGGCAATGGAGCAGTTTCA	HsOPRM1i1 amplicon primer, barcode 26
OPRM1 barcoded sequencing primers	r	TTGGTCTCAGAAACACCTGCATACAGGAGATGAGACCATTCATGGCAATGGAGCAGTTTCA	HsOPRM1i1 amplicon primer, barcode 27
OPRM1 barcoded sequencing primers	r	TTGGTCTCAGAAACACCTGCATACAGGAGATGACATGAGTCATGGCAATGGAGCAGTTTCA	HsOPRM1i1 amplicon primer, barcode 28
OPRM1 barcoded sequencing primers	r	TTGGTCTCAGAAACACCTGCATACAGGAGATGACGTACTTCATGGCAATGGAGCAGTTTCA	HsOPRM1i1 amplicon primer, barcode 29
OPRM1 barcoded sequencing primers	r	TTGGTCTCAGAAACACCTGCATACAGGAGATGCACCTCATCATGGCAATGGAGCAGTTTCA	HsOPRM1i1 amplicon primer, barcode 30
OPRM1 barcoded sequencing primers	r	TTGGTCTCAGAAACACCTGCATACAGGAGATGGTTGGAGTCATGGCAATGGAGCAGTTTCA	HsOPRM1i1 amplicon primer, barcode 31
OPRM1 barcoded sequencing primers	r	TTGGTCTCAGAAACACCTGCATACAGGAGATGTGTTCTGTCATGGCAATGGAGCAGTTTCA	HsOPRM1i1 amplicon primer, barcode 32
OPRM1 barcoded sequencing primers	r	TTGGTCTCAGAAACACCTGCATACAGGAGATGCTTACGTTCATGGCAATGGAGCAGTTTCA	HsOPRM1i1 amplicon primer, barcode 33
OPRM1 barcoded sequencing primers	r	TTGGTCTCAGAAACACCTGCATACAGGAGATGGAGGTTGTCATGGCAATGGAGCAGTTTCA	HsOPRM1i1 amplicon primer, barcode 34
OPRM1 barcoded sequencing primers	r	TTGGTCTCAGAAACACCTGCATACAGGAGATGATGGACATCATGGCAATGGAGCAGTTTCA	HsOPRM1i1 amplicon primer, barcode 35
OPRM1 barcoded sequencing primers	r	TTGGTCTCAGAAACACCTGCATACAGGAGATGACACTGATCATGGCAATGGAGCAGTTTCA	HsOPRM1i1 amplicon primer, barcode 36
OPRM1 barcoded sequencing primers	r	TTGGTCTCAGAAACACCTGCATACAGGAGATGATCTGTGTCATGGCAATGGAGCAGTTTCA	HsOPRM1i1 amplicon primer, barcode 37
OPRM1 barcoded sequencing primers	r	TTGGTCTCAGAAACACCTGCATACAGGAGATGAATGTGCTCATGGCAATGGAGCAGTTTCA	HsOPRM1i1 amplicon primer, barcode 38
OPRM1 barcoded sequencing primers	r	TTGGTCTCAGAAACACCTGCATACAGGAGATGGAGTTGATCATGGCAATGGAGCAGTTTCA	HsOPRM1i1 amplicon primer, barcode 39
OPRM1 barcoded sequencing primers	r	TTGGTCTCAGAAACACCTGCATACAGGAGATGTTCTCACTCATGGCAATGGAGCAGTTTCA	HsOPRM1i1 amplicon primer, barcode 40
OPRM1 barcoded sequencing primers	r	TTGGTCTCAGAAACACCTGCATACAGGAGATGTGAAGCGTCATGGCAATGGAGCAGTTTCA	HsOPRM1i1 amplicon primer, barcode 41
OPRM1 barcoded sequencing primers	r	TTGGTCTCAGAAACACCTGCATACAGGAGATGGCTACAATCATGGCAATGGAGCAGTTTCA	HsOPRM1i1 amplicon primer, barcode 42
OPRM1 barcoded sequencing primers	r	TTGGTCTCAGAAACACCTGCATACAGGAGATGAGAGAACTCATGGCAATGGAGCAGTTTCA	HsOPRM1i1 amplicon primer, barcode 43
OPRM1 barcoded sequencing primers	r	TTGGTCTCAGAAACACCTGCATACAGGAGATGCAGAGTGTCATGGCAATGGAGCAGTTTCA	HsOPRM1i1 amplicon primer, barcode 44
OPRD1 barcoded sequencing primers	f	AAGGTCTCAAGGACACCTGCTATGGAAAGCGATCATGATGGAACCAGCTCCTTCTGCA	HsOPRD1 amplicon primer, barcode 1
OPRD1 barcoded sequencing primers	f	AAGGTCTCAAGGACACCTGCTATGGAAAGCTACATGGATGGAACCAGCTCCTTCTGCA	HsOPRD1 amplicon primer, barcode 2
OPRD1 barcoded sequencing primers	f	AAGGTCTCAAGGACACCTGCTATGGAAAGCAAGCACCATGGAACCAGCTCCTTCTGCA	HsOPRD1 amplicon primer, barcode 3
OPRD1 barcoded sequencing primers	f	AAGGTCTCAAGGACACCTGCTATGGAAAGCTGGCTCAATGGAACCAGCTCCTTCTGCA	HsOPRD1 amplicon primer, barcode 4
OPRD1 barcoded sequencing primers	f	AAGGTCTCAAGGACACCTGCTATGGAAAGCCTTGCTCATGGAACCAGCTCCTTCTGCA	HsOPRD1 amplicon primer, barcode 5
OPRD1 barcoded sequencing primers	f	AAGGTCTCAAGGACACCTGCTATGGAAAGCGAAGCGTATGGAACCAGCTCCTTCTGCA	HsOPRD1 amplicon primer, barcode 6
OPRD1 barcoded sequencing primers	f	AAGGTCTCAAGGACACCTGCTATGGAAAGCTCTCCATATGGAACCAGCTCCTTCTGCA	HsOPRD1 amplicon primer, barcode 7
OPRD1 barcoded sequencing primers	f	AAGGTCTCAAGGACACCTGCTATGGAAAGCTTGAAGGATGGAACCAGCTCCTTCTGCA	HsOPRD1 amplicon primer, barcode 8
OPRD1 barcoded sequencing primers	f	AAGGTCTCAAGGACACCTGCTATGGAAAGCGAATGTCATGGAACCAGCTCCTTCTGCA	HsOPRD1 amplicon primer, barcode 9
OPRD1 barcoded sequencing primers	f	AAGGTCTCAAGGACACCTGCTATGGAAAGCATCTCCAATGGAACCAGCTCCTTCTGCA	HsOPRD1 amplicon primer, barcode 10
OPRD1 barcoded sequencing primers	f	AAGGTCTCAAGGACACCTGCTATGGAAAGCGCGTTATATGGAACCAGCTCCTTCTGCA	HsOPRD1 amplicon primer, barcode 11
OPRD1 barcoded sequencing primers	f	AAGGTCTCAAGGACACCTGCTATGGAAAGCTGCACCAATGGAACCAGCTCCTTCTGCA	HsOPRD1 amplicon primer, barcode 12
OPRD1 barcoded sequencing primers	r	TTGGTCTCAGAAACACCTGCATACAGGAGATGTGCCTATTCAAGCTGCAGCACCACCA	HsOPRD1 amplicon primer, barcode 13
OPRD1 barcoded sequencing primers	r	TTGGTCTCAGAAACACCTGCATACAGGAGATGAGGAATCTCAAGCTGCAGCACCACCA	HsOPRD1 amplicon primer, barcode 14
OPRD1 barcoded sequencing primers	r	TTGGTCTCAGAAACACCTGCATACAGGAGATGTCCACTGTCAAGCTGCAGCACCACCA	HsOPRD1 amplicon primer, barcode 15
OPRD1 barcoded sequencing primers	r	TTGGTCTCAGAAACACCTGCATACAGGAGATGTTGTACCTCAAGCTGCAGCACCACCA	HsOPRD1 amplicon primer, barcode 16
OPRD1 barcoded sequencing primers	r	TTGGTCTCAGAAACACCTGCATACAGGAGATGTTCGAGTTCAAGCTGCAGCACCACCA	HsOPRD1 amplicon primer, barcode 17
OPRD1 barcoded sequencing primers	r	TTGGTCTCAGAAACACCTGCATACAGGAGATGCTTCAGCTCAAGCTGCAGCACCACCA	HsOPRD1 amplicon primer, barcode 18
OPRD1 barcoded sequencing primers	r	TTGGTCTCAGAAACACCTGCATACAGGAGATGCAGTGCATCAAGCTGCAGCACCACCA	HsOPRD1 amplicon primer, barcode 19
OPRD1 barcoded sequencing primers	r	TTGGTCTCAGAAACACCTGCATACAGGAGATGTGCTGTCTCAAGCTGCAGCACCACCA	HsOPRD1 amplicon primer, barcode 20
OPRD1 barcoded sequencing primers	r	TTGGTCTCAGAAACACCTGCATACAGGAGATGCGCCATTTCAAGCTGCAGCACCACCA	HsOPRD1 amplicon primer, barcode 21
OPRD1 barcoded sequencing primers	r	TTGGTCTCAGAAACACCTGCATACAGGAGATGGCCATGATCAAGCTGCAGCACCACCA	HsOPRD1 amplicon primer, barcode 22
OPRD1 universal sequencing primers	f	AAGGTCTCAAGGACACCTGCTATGGAAAGCGATCATGGGTCAATGCAAGAAATACATATTTGG	Universal PGK1p-CDS-TDH1t forward primer, barcode 1
OPRD1 universal sequencing primers	f	AAGGTCTCAAGGACACCTGCTATGGAAAGCTACATGGGGTCAATGCAAGAAATACATATTTGG	Universal PGK1p-CDS-TDH1t forward primer, barcode 2
OPRD1 universal sequencing primers	f	AAGGTCTCAAGGACACCTGCTATGGAAAGCAAGCACCGGTCAATGCAAGAAATACATATTTGG	Universal PGK1p-CDS-TDH1t forward primer, barcode 3
OPRD1 universal sequencing primers	f	AAGGTCTCAAGGACACCTGCTATGGAAAGCTGGCTCAGGTCAATGCAAGAAATACATATTTGG	Universal PGK1p-CDS-TDH1t forward primer, barcode 4
OPRD1 universal sequencing primers	f	AAGGTCTCAAGGACACCTGCTATGGAAAGCCTTGCTCGGTCAATGCAAGAAATACATATTTGG	Universal PGK1p-CDS-TDH1t forward primer, barcode 5
OPRD1 universal sequencing primers	f	AAGGTCTCAAGGACACCTGCTATGGAAAGCGAAGCGTGGTCAATGCAAGAAATACATATTTGG	Universal PGK1p-CDS-TDH1t forward primer, barcode 6
OPRD1 universal sequencing primers	f	AAGGTCTCAAGGACACCTGCTATGGAAAGCTCTCCATGGTCAATGCAAGAAATACATATTTGG	Universal PGK1p-CDS-TDH1t forward primer, barcode 7
OPRD1 universal sequencing primers	f	AAGGTCTCAAGGACACCTGCTATGGAAAGCTTGAAGGGGTCAATGCAAGAAATACATATTTGG	Universal PGK1p-CDS-TDH1t forward primer, barcode 8
OPRD1 universal sequencing primers	f	AAGGTCTCAAGGACACCTGCTATGGAAAGCGAATGTCGGTCAATGCAAGAAATACATATTTGG	Universal PGK1p-CDS-TDH1t forward primer, barcode 9
OPRD1 universal sequencing primers	f	AAGGTCTCAAGGACACCTGCTATGGAAAGCATCTCCAGGTCAATGCAAGAAATACATATTTGG	Universal PGK1p-CDS-TDH1t forward primer, barcode 10
OPRD1 universal sequencing primers	f	AAGGTCTCAAGGACACCTGCTATGGAAAGCGCGTTATGGTCAATGCAAGAAATACATATTTGG	Universal PGK1p-CDS-TDH1t forward primer, barcode 11
OPRD1 universal sequencing primers	f	AAGGTCTCAAGGACACCTGCTATGGAAAGCTGCACCAGGTCAATGCAAGAAATACATATTTGG	Universal PGK1p-CDS-TDH1t forward primer, barcode 12
OPRD1 universal sequencing primers	f	AAGGTCTCAAGGACACCTGCTATGGAAAGCTGCCTATGGTCAATGCAAGAAATACATATTTGG	Universal PGK1p-CDS-TDH1t forward primer, barcode 13
OPRD1 universal sequencing primers	f	AAGGTCTCAAGGACACCTGCTATGGAAAGCAGGAATCGGTCAATGCAAGAAATACATATTTGG	Universal PGK1p-CDS-TDH1t forward primer, barcode 14
OPRD1 universal sequencing primers	f	AAGGTCTCAAGGACACCTGCTATGGAAAGCTCCACTGGGTCAATGCAAGAAATACATATTTGG	Universal PGK1p-CDS-TDH1t forward primer, barcode 15
OPRD1 universal sequencing primers	f	AAGGTCTCAAGGACACCTGCTATGGAAAGCTTGTACCGGTCAATGCAAGAAATACATATTTGG	Universal PGK1p-CDS-TDH1t forward primer, barcode 16
OPRD1 universal sequencing primers	f	AAGGTCTCAAGGACACCTGCTATGGAAAGCTTCGAGTGGTCAATGCAAGAAATACATATTTGG	Universal PGK1p-CDS-TDH1t forward primer, barcode 17
OPRD1 universal sequencing primers	f	AAGGTCTCAAGGACACCTGCTATGGAAAGCCTTCAGCGGTCAATGCAAGAAATACATATTTGG	Universal PGK1p-CDS-TDH1t forward primer, barcode 18
OPRD1 universal sequencing primers	f	AAGGTCTCAAGGACACCTGCTATGGAAAGCCAGTGCAGGTCAATGCAAGAAATACATATTTGG	Universal PGK1p-CDS-TDH1t forward primer, barcode 19
OPRD1 universal sequencing primers	f	AAGGTCTCAAGGACACCTGCTATGGAAAGCTGCTGTCGGTCAATGCAAGAAATACATATTTGG	Universal PGK1p-CDS-TDH1t forward primer, barcode 20
OPRD1 universal sequencing primers	f	AAGGTCTCAAGGACACCTGCTATGGAAAGCCGCCATTGGTCAATGCAAGAAATACATATTTGG	Universal PGK1p-CDS-TDH1t forward primer, barcode 21
OPRD1 universal sequencing primers	f	AAGGTCTCAAGGACACCTGCTATGGAAAGCGCCATGAGGTCAATGCAAGAAATACATATTTGG	Universal PGK1p-CDS-TDH1t forward primer, barcode 22
OPRD1 universal sequencing primers	f	AAGGTCTCAAGGACACCTGCTATGGAAAGCCACAACGGGTCAATGCAAGAAATACATATTTGG	Universal PGK1p-CDS-TDH1t forward primer, barcode 23
OPRD1 universal sequencing primers	f	AAGGTCTCAAGGACACCTGCTATGGAAAGCCTTCGCTGGTCAATGCAAGAAATACATATTTGG	Universal PGK1p-CDS-TDH1t forward primer, barcode 24
OPRD1 universal sequencing primers	r	TTGGTCTCAGAAACACCTGCATACAGGAGATGCTCTAGAACAAAATCTAGCAGAAAAACGGTAG	Universal PGK1p-CDS-TDH1t reverse primer, barcode 49
OPRD1 universal sequencing primers	r	TTGGTCTCAGAAACACCTGCATACAGGAGATGAATCGGAACAAAATCTAGCAGAAAAACGGTAG	Universal PGK1p-CDS-TDH1t reverse primer, barcode 50
OPRD1 universal sequencing primers	r	TTGGTCTCAGAAACACCTGCATACAGGAGATGCGTCCTAACAAAATCTAGCAGAAAAACGGTAG	Universal PGK1p-CDS-TDH1t reverse primer, barcode 51
OPRD1 universal sequencing primers	r	TTGGTCTCAGAAACACCTGCATACAGGAGATGGGAATGTACAAAATCTAGCAGAAAAACGGTAG	Universal PGK1p-CDS-TDH1t reverse primer, barcode 52
OPRD1 universal sequencing primers	r	TTGGTCTCAGAAACACCTGCATACAGGAGATGTCCAAGCACAAAATCTAGCAGAAAAACGGTAG	Universal PGK1p-CDS-TDH1t reverse primer, barcode 53
OPRD1 universal sequencing primers	r	TTGGTCTCAGAAACACCTGCATACAGGAGATGGCACCTAACAAAATCTAGCAGAAAAACGGTAG	Universal PGK1p-CDS-TDH1t reverse primer, barcode 54
OPRD1 universal sequencing primers	r	TTGGTCTCAGAAACACCTGCATACAGGAGATGTTGCGTTACAAAATCTAGCAGAAAAACGGTAG	Universal PGK1p-CDS-TDH1t reverse primer, barcode 55
OPRD1 universal sequencing primers	r	TTGGTCTCAGAAACACCTGCATACAGGAGATGCAGGATTACAAAATCTAGCAGAAAAACGGTAG	Universal PGK1p-CDS-TDH1t reverse primer, barcode 56
OPRD1 universal sequencing primers	r	TTGGTCTCAGAAACACCTGCATACAGGAGATGCTGCATAACAAAATCTAGCAGAAAAACGGTAG	Universal PGK1p-CDS-TDH1t reverse primer, barcode 57
OPRD1 universal sequencing primers	r	TTGGTCTCAGAAACACCTGCATACAGGAGATGCGTTGAGACAAAATCTAGCAGAAAAACGGTAG	Universal PGK1p-CDS-TDH1t reverse primer, barcode 58
OPRD1 universal sequencing primers	r	TTGGTCTCAGAAACACCTGCATACAGGAGATGTGCTACTACAAAATCTAGCAGAAAAACGGTAG	Universal PGK1p-CDS-TDH1t reverse primer, barcode 59
OPRD1 universal sequencing primers	r	TTGGTCTCAGAAACACCTGCATACAGGAGATGGTGATCCACAAAATCTAGCAGAAAAACGGTAG	Universal PGK1p-CDS-TDH1t reverse primer, barcode 60
OPRD1 universal sequencing primers	r	TTGGTCTCAGAAACACCTGCATACAGGAGATGGCATGGTACAAAATCTAGCAGAAAAACGGTAG	Universal PGK1p-CDS-TDH1t reverse primer, barcode 61
OPRD1 universal sequencing primers	r	TTGGTCTCAGAAACACCTGCATACAGGAGATGGTCGTTAACAAAATCTAGCAGAAAAACGGTAG	Universal PGK1p-CDS-TDH1t reverse primer, barcode 62
OPRD1 universal sequencing primers	r	TTGGTCTCAGAAACACCTGCATACAGGAGATGCCTGACAACAAAATCTAGCAGAAAAACGGTAG	Universal PGK1p-CDS-TDH1t reverse primer, barcode 63
OPRD1 universal sequencing primers	r	TTGGTCTCAGAAACACCTGCATACAGGAGATGAGTGTAGACAAAATCTAGCAGAAAAACGGTAG	Universal PGK1p-CDS-TDH1t reverse primer, barcode 64
OPRD1 universal sequencing primers	r	TTGGTCTCAGAAACACCTGCATACAGGAGATGCGAGCAAACAAAATCTAGCAGAAAAACGGTAG	Universal PGK1p-CDS-TDH1t reverse primer, barcode 65
OPRD1 universal sequencing primers	r	TTGGTCTCAGAAACACCTGCATACAGGAGATGCTACTCCACAAAATCTAGCAGAAAAACGGTAG	Universal PGK1p-CDS-TDH1t reverse primer, barcode 66
OPRD1 universal sequencing primers	r	TTGGTCTCAGAAACACCTGCATACAGGAGATGGATGCCAACAAAATCTAGCAGAAAAACGGTAG	Universal PGK1p-CDS-TDH1t reverse primer, barcode 67
OPRD1 universal sequencing primers	r	TTGGTCTCAGAAACACCTGCATACAGGAGATGGACCGATACAAAATCTAGCAGAAAAACGGTAG	Universal PGK1p-CDS-TDH1t reverse primer, barcode 68
